# Astrocytic extracellular vesicles modulate neuronal calcium homeostasis via transglutaminase-2

**DOI:** 10.1101/2021.09.30.462507

**Authors:** Elisa Tonoli, Ivan Verduci, Ilaria Prada, Martina Gabrielli, Greta Forcaia, Clare Coveney, Maria Pia Savoca, David J. Boocock, Giulio Sancini, Michele Mazzanti, Claudia Verderio, Elisabetta A.M. Verderio

## Abstract

We have uncovered a novel role for astrocytes-derived extracellular vesicles (EVs) in controlling intraneuronal Ca^2+^ concentration ([Ca^2+^]_i_) and identified transglutaminase-2 (TG2) as a surface-cargo of astrocytes-derived EVs. Incubation of hippocampal neurons with primed astrocyte-derived EVs have led to an increase in [Ca^2+^]_i_, unlike EVs from TG2-knockout astrocytes. Exposure of neurons or brain slices to extracellular TG2 promoted a [Ca^2+^]_i_ rise, which was reversible upon TG2 removal and was dependent on Ca^2+^ influx through the plasma membrane. Patch-clamp and calcium imaging recordings revealed TG2-dependent neuronal membrane depolarisation and activation of inward currents, due to the opening of L-type-VOCCs and to Na^+^/Ca^2+^ -exchanger (NCX) operation in the reverse mode, as indicated by VOCCs/NCX pharmacological inhibitors. A subunit of Na^+^/K^+^-ATPase was selected by comparative proteomics and identified as being functionally inhibited by extracellular TG2, implicating Na^+^/K^+^-ATPase inhibition in NCX reverse mode-switching leading to Ca^2+^ influx and higher basal [Ca^2+^]_i_. These data suggest that reactive astrocytes control intraneuronal [Ca^2+^]_i_ through release of EVs with TG2 as responsible cargo, which could have a significant impact on synaptic activity in brain inflammation.
