## Supplementary material for "Astrocytic extracellular vesicles modulate neuronal calcium homeostasis via transglutaminase-2": Table EV1

### Sheet: Sheet1
Table EV1. Interactors of extracellular TG2 detected in hippocampal neuron cultures listed according to functional classification
Swiss-Prot accession	Protein ID	Protein name	log2FC (TG2/UN)	Functional classification
Q9JHZ9	S38A3_RAT	Sodium-coupled neutral amino acid transporter 3	4.35811	Channels/transporters/receptors
P84092	AP2M1_RAT	AP-2 complex subunit mu	3.43977
P06687	AT1A3_RAT	Na+/K+-transporting ATPase subunit α-3	3.00319
P31647	S6A11_RAT	Na+- and Cl--dependent GABA transporter 3	2.92617
P63045	VAMP2_RAT	Vesicle-associated membrane protein 2	3.80858	Synaptic-related proteins
P54921	SNAA_RAT	α-soluble NSF attachment protein	2.25798
P47728	CALB2_RAT	Calretinin	3.09024	Ca2+ Buffering
P11730	KCC2G_RAT	Ca2+/calmodulin-dependent protein kinase type II subunit γ	2.86173
P07171	CALB1_RAT	Calbindin	1.65478
P21571	ATP5J_RAT	ATP synthase-coupling factor 6, mitochondrial	2.26227	ATPase activity
Q75Q39	TOM70_RAT	Mitochondrial import receptor subunit TOM70	3.9965	Carrier protein
P02770	ALBU_RAT	Serum albumin	3.32912
P23785	GRN_RAT	Granulins	3.45377	Cytokine activity
Q6P7S1	ASAH1_RAT	Acid ceramidase	3.97947	Hydrolase activity
Q62658	FKB1A_RAT	Peptidyl-prolyl cis-trans isomerase FKBP1A	1.90265	Peptidyl-prolyl cis-trans isomerase activity
P05696	KPCA_RAT	Protein kinase C α type	4.12687	Kinase activity / ATP binding
P47860	PFKAP_RAT	ATP-dependent 6-phosphofructokinase, platelet type	3.91262
P13086	SUCA_RAT	Succinate--CoA ligase [ADP/GDP-forming] subunit α, mitochondrial	4.09606	Ligase activity
Q5I0G4	GARS_RAT	Glycine--tRNA ligase	2.17696
Q8VD52	PLPP_RAT	Pyridoxal phosphate phosphatase	2.08224	Glycerol-3-phosphatase activity
Q63945	SET_RAT	Protein SET	5.75925	Gene expression/protein synthesis
B4F777	HMGN5_RAT	High mobility group nucleosome-binding domain-containing protein 5	5.60419
P62083	RS7_RAT	40S ribosomal protein S7	4.64733
Q7TP47	HNRPQ_RAT	Heterogeneous nuclear ribonucleoprotein Q	3.0055
Q794E4	HNRPF_RAT	Heterogeneous nuclear ribonucleoprotein F	2.89495
Q6AYD3	PA2G4_RAT	Proliferation-associated protein 2G4	2.87932
Q1JU68	EIF3A_RAT	Eukaryotic translation initiation factor 3 subunit A	2.64859
Q5I0D7	PEPD_RAT	Xaa-Pro dipeptidase	4.47253	Metalloproteases
Q68FS4	AMPL_RAT	Cytosol aminopeptidase	2.82215
Q6Q0N1	CNDP2_RAT	Cytosolic non-specific dipeptidase	2.18757
P19332	TAU_RAT	Microtubule-associated protein tau	2.6513	Microtubule-binding
P54313	GBB2_RAT	Guanine nucleotide-binding protein G(I)/G(S)/G(T) subunit β-2	4.00865	Nucleotide-binding
B0BNM1	NNRE_RAT	NAD(P)H-hydrate epimerase	3.33974
Q5XIK2	TMX2_RAT	Thioredoxin-related transmembrane protein 2	6.64386	Redox regulation
P47727	CBR1_RAT	Carbonyl reductase [NADPH] 1	3.73359
Q920L2	SDHA_RAT	Succinate dehydrogenase [ubiquinone] flavoprotein subunit, mitochondrial	2.6543
Q6PEC1	TBCA_RAT	Tubulin-specific chaperone A	5.39893	Structural
Q10758	K2C8_RAT	Keratin, type II cytoskeletal 8	3.66394
Q6IG02	K22E_RAT	Keratin, type II cytoskeletal 2 epidermal	2.97663
log2FC(TG2/UN): Logarithm of Fold change between neurons exposed to extracellular TG2 (TG2) and untreated cells (UN) (N=3, confidence ≥ 60%).
